# Targeting Tumor-derived Sphingosine Kinase 2 Unleashes Antitumor Immunity and Improves Survival of Mice with Group 3 Medulloblastoma

**DOI:** 10.64898/2026.08.12.744521

**Authors:** Sampurna Chatterjee, Pragya Kumar, Ashwin S. Kumar, Pin-Ji Lei, Meenal Datta, Yuhui Zhao, William W. Ho, Nilesh P. Talele, Patrik Andersson, Mark Duquette, Shuji Kitahara, Landry Blanc, Samantha J. Wong, Wilhelmus J. Kwanten, David H. Ebb, Torunn I. Yock, Veronique Dartois, Dai Fukumura, Dan G. Duda, Lei Xu, Hye-Jung Kim, Rakesh K. Jain

**Affiliations:** Edwin L. Steele Laboratories for Tumor Biology, Department of Radiation Oncology, Massachusetts General Hospital, Boston, MA 02114, USA; Harvard-MIT Division of Health Sciences and Technology, Massachusetts Institute of Technology, Cambridge, MA 02139, USA; Public Health Research Institute, New Jersey Medical School, Rutgers, The State University of New Jersey, Newark, New Jersey 07103, USA. Veronique Dartois Center for Discovery and Innovation, Hackensack Meridian Health, Nutley, NJ 07110, USA; Department of Cell Biology, Harvard Medical School, Boston, MA 02115, USA; Department of Pediatric Hematology/Oncology, Mass General Cancer Center, Massachusetts General Hospital, Boston, MA 02114, USA; Francis H. Burr Proton Therapy Center, Department of Radiation Oncology, Massachusetts General Hospital, Boston, MA 02114, USA; Department of Immunology, Dana Farber Cancer Institute, Harvard Medical School, Boston, MA 02115, USA; Immunology R&D, Translational Medicine & Bioinformatics, AstraZeneca, Boston, MA 02210, USA; Department of Tumor Microenvironment and Metastasis, H Lee Moffitt Cancer Center and Research Institute, Tampa, FL, USA; Cancer Biology PhD Program, University of South Florida, Tampa, FL, USA; Process Accelerator for Cell Therapy Manufacturing, Bioprocessing Technology Institute, Agency for Science Technology and Research, Singapore 138668, Singapore; Leman Biotech, Shenzhen, Guangdong, China; Department of Aerospace and Mechanical Engineering, University of Notre Dame, Notre Dame, IN 46556, USA; Department of Neurology at the Affiliated Hospital of Guangdong Medical University in Zhanjiang, Guangdong, China; Singapore Immunology Network (SIgN), Singapore 138648, Singapore; Department of Immunology, Trutino Biosciences, San Diego, CA 92121, USA; Faculty of Advanced Techno-Surgery, Institute of Advanced Biomedical Engineering and Science, Tokyo Women’s Medical University, Tokyo, 162-8666, Japan; University of Toulouse, CNRS, IPBS, Toulouse, France; Angelini Ventures Singapore, OUE Downtown, Singapore 068809, Singapore; Laboratory of Experimental Medicine and Paediatrics (LEMP) - Gastroenterology & Hepatology, University of Antwerp (UA), Belgium; Transplant Oncology and Therapeutics Program, Department of Surgery, Houston Methodist Academic Institute, Houston, TX 77030, USA; Department of Immunology Discovery, Genentech Inc., South San Francisco, California, USA

## Abstract

Group 3 medulloblastomas (G3MB) carry the worst prognosis among medulloblastoma subtypes, yet molecularly targeted therapies remain elusive. Standard treatments cause severe long-term morbidity in survivors. Here, we identify tumor-derived sphingosine kinase 2 (SPHK2) as an essential driver of G3MB initiation and progression. SPHK2 exacerbates local immunosuppression by suppressing cytotoxic T-cell and NK-cell activity while promoting regulatory T-cell infiltration. Genetic or pharmacologic SPHK2 inhibition using Opaganib attenuates pro-survival tumor signaling and restores anti-tumor immunity, significantly improving survival in syngeneic G3MB mouse models. Combining Opaganib with fractionated low-dose radiation (f-LDRT) further enhances antigen presentation and reprograms tumor-associated myeloid cells toward an anti-tumor phenotype. This combination therapy markedly prolongs survival without inducing significant toxicity. Overall, our study establishes SPHK2 as a previously unrecognized therapeutic target and presents a safe, effective, microenvironment-reprogramming regimen for G3MB.

**One Sentence Summary:** Direct inhibition of tumor-derived SPHK2 overcomes local immunosuppression and downregulates pro-survival signaling in Group 3 medulloblastoma, while combination with fractionated low-dose radiation further enhances anti-tumor immunity and significantly improves survival.
