## Supplemental Table 2 for "Targeting Tumor-derived Sphingosine Kinase 2 Unleashes Antitumor Immunity and Improves Survival of Mice with Group 3 Medulloblastoma"

### Sheet: Sheet1
Supplementary Table 2 - GO and KEGG pathway enrichment analysis of SphK2 global KO tumors compared to Sphk2 WT control
KEGGID	Pvalue	OddsRatio	ExpCount	Count	Size	Term	Gene
3010	4.33539e-36	27.6844	4.41997	44	72	Ribosome	Rpl8,Rplp0,Rps2,Rps27l,Rps7,Rpl18,Rpl29,Rpl32,Rpl38,Rpl4,Rpl5,Rpl6,Rps10,Rps13,Rps14,Rps18,Rps19,Rps24,Rps27a,Rps4x,Rps5,Rpsa,Rsl24d1,Rpl10,Rpl10a,Rpl11,Rpl13,Rpl14,Rpl18a,Rpl22,Rpl23,Rpl36,Rpl36a,Rpl36al,Rpl37,Rpl7a,Rps11,Rps17,Rps20,Rps21,Rps28,Rps3,Rps3a1,Rps6
4110	5.41699e-16	7.20237	7.18244	35	117	Cell cycle	Bub1b,Ccne1,Cdc20,Cdc25b,Cdk1,Chek1,Dbf4,E2f1,E2f2,Espl1,Mad2l2,Mcm2,Mcm3,Mcm5,Mcm6,Orc1,Plk1,Ttk,Bub1,Ccna2,Ccnb1,Ccnb2,Cdc25c,Cdc45,Cdc6,Cdkn2a,Chek2,Mcm4,Orc6,Tfdp1,Ccnd1,Cdc25a,Cdk4,Gadd45g,Myc
3008	2.76307e-12	8.53203	4.11302	23	67	Ribosome biogenesis in eukaryotes	Fbl,Gar1,Gnl3,Nhp2,Nop56,Nop58,Gnl2,Gtpbp4,Nob1,Pop4,Taf9,Utp18,Wdr3,Wdr43,Wdr75,Dkc1,Eif6,Fcf1,Imp3,Nxt1,Rcl1,Tcof1,Utp15
3030	1.70392e-11	17.1359	1.78026	15	29	DNA replication	Lig1,Mcm2,Mcm3,Mcm5,Mcm6,Pole,Rfc4,Mcm4,Pold2,Pole2,Rfc3,Rnaseh2b,Rpa2,Ssbp1,Pold1
240	4.68898e-07	4.68757	5.15663	19	84	Pyrimidine metabolism	Pole,Rrm2,Tk1,Tyms,Uck2,Dctd,Dtymk,Itpa,Nme2,Pold2,Pole2,Polr1b,Txnrd3,Cad,Ctps,Pold1,Polr1a,Polr2h,Rrm1
3430	5.92269e-07	14.1288	1.16638	9	19	Mismatch repair	Exo1,Lig1,Rfc4,Mlh3,Pold2,Rfc3,Rpa2,Ssbp1,Pold1
4115	9.19907e-07	5.31148	3.92886	16	64	p53 signaling pathway	Bid,Casp3,Ccne1,Cdk1,Chek1,Gtse1,Rrm2,Ccnb1,Ccnb2,Cdkn2a,Chek2,Siah1b,Ccnd1,Cdk4,Gadd45g,Igfbp3
3013	8.51103e-06	3.21678	8.4716	23	138	RNA transport	Eif4ebp1,Magoh,Pabpc1,Pabpc4,Tacc3,Ddx20,Eif1a,Eif3b,Eif3e,Eif4a1,Nup54,Nup93,Pop4,Rae1,Smn1,Eef1a1,Eif2s1,Eif3g,Elac2,Magohb,Nxt1,Rbm8a,Thoc3
3040	0.000105901	3.10977	6.75273	18	110	Spliceosome	Magoh,Snrpd1,Snrpe,Lsm5,Phf5a,Ppih,Prpf3,Snrnp40,U2af1,Hnrnpa1,Magohb,Rbm8a,Sf3b4,Snrpa1,Snrpb,Snrpd2,Thoc3,Usp39
3410	0.000419227	5.42853	1.90304	8	31	Base excision repair	Lig1,Pole,Ung,Pold2,Pole2,Apex1,Mbd4,Pold1
5219	0.000454205	4.69038	2.39415	9	39	Bladder cancer	E2f1,E2f2,Cdkn2a,Dapk1,Fgfr3,Nras,Ccnd1,Cdk4,Myc
670	0.000699905	7.17216	1.16638	6	19	One carbon pool by folate	Mthfd2,Shmt1,Tyms,Atic,Gart,Shmt2
3420	0.00100815	4.62052	2.14859	8	35	Nucleotide excision repair	Lig1,Pole,Rfc4,Pold2,Pole2,Rfc3,Rpa2,Pold1
230	0.00188616	2.2942	9.20826	19	150	Purine metabolism	Ada,Ak2,Aprt,Pole,Rrm2,Impdh2,Itpa,Nme2,Pde7a,Pold2,Pole2,Polr1b,Ppat,Atic,Gart,Pold1,Polr1a,Polr2h,Rrm1
3018	0.00256735	3.01986	4.17441	11	68	RNA degradation	Dis3,Exosc8,Pabpc1,Pabpc4,Exosc1,Exosc4,Exosc6,Lsm5,Exosc2,Exosc9,Hspd1
3440	0.00334047	4.90125	1.53471	6	25	Homologous recombination	Blm,Pold2,Rad51,Rpa2,Ssbp1,Pold1
4914	0.00355567	2.72351	4.97246	12	81	Progesterone-mediated oocyte maturation	Cdc25b,Cdk1,Mad2l2,Plk1,Rps6ka6,Bub1,Ccna2,Ccnb1,Ccnb2,Cdc25c,Cdc25a,Gnai3
4114	0.011425	2.20949	6.44578	13	105	Oocyte meiosis	Aurka,Ccne1,Cdc20,Cdk1,Espl1,Mad2l2,Plk1,Rps6ka6,Stag3,Bub1,Ccnb1,Ccnb2,Cdc25c
3015	0.0388156	2.11626	4.60413	9	75	mRNA surveillance pathway	Magoh,Pabpc1,Pabpc4,Cpsf1,Ppp2r3c,Etf1,Magohb,Nxt1,Rbm8a
460	0.0477979	7.68652	0.36833	2	6	Cyanoamino acid metabolism	Shmt1,Shmt2
