## Supplemental Table 4 for "Targeting Tumor-derived Sphingosine Kinase 2 Unleashes Antitumor Immunity and Improves Survival of Mice with Group 3 Medulloblastoma"

### Sheet: Sheet1
Supplementary Table 4 - Differentially Expressed Genes in SphK2 global KO draining LNs compared to Sphk2 WT control
GeneSymbol	logFC	logCPM	PValue	FDR
Chga	-8.44	4.70337	3.9555e-13	4.50809e-09
Cbln1	-8.7151	4.95221	2.04885e-12	1.03265e-08
Camkv	-8.76432	3.89945	3.60401e-12	1.03265e-08
Syt6	-6.26644	4.82292	3.62428e-12	1.03265e-08
Rbfox3	-7.29231	4.26602	5.53732e-12	1.26218e-08
Chgb	-7.51764	3.37557	7.44897e-12	1.32729e-08
Sema3g	-4.22965	5.48838	8.15218e-12	1.32729e-08
Neurod2	-10.6315	3.24024	1.61637e-11	2.30271e-08
Ntsr2	-9.50225	2.61101	1.93741e-11	2.33063e-08
Calb2	-8.13028	2.33986	2.04495e-11	2.33063e-08
Bex2	-7.13908	4.76257	3.10388e-11	3.14192e-08
Btbd17	-8.82504	4.24975	3.35676e-11	3.14192e-08
Hpca	-7.90152	3.98901	3.81438e-11	3.14192e-08
Pgbd5	-8.63337	3.66418	3.85951e-11	3.14192e-08
Mir124a-1hg	-8.97452	2.08272	5.1084e-11	3.83351e-08
Slc29a4	-4.94261	5.43602	5.38178e-11	3.83351e-08
Stmn4	-8.0671	4.1496	5.78344e-11	3.87728e-08
Lrrtm1	-11.3809	1.70339	7.26235e-11	4.59828e-08
Mfap4	-7.97252	5.56748	1.1685e-10	6.78668e-08
Stmn3	-7.95084	5.38784	1.19096e-10	6.78668e-08
Xcr1	5.59026	3.07209	1.29909e-10	7.05033e-08
Sult4a1	-7.58721	4.30442	1.53881e-10	7.78613e-08
Dpf1	-7.55015	4.2516	1.5713e-10	7.78613e-08
Syn2	-4.47324	4.56021	1.73527e-10	8.24037e-08
Map7d2	-8.63901	4.89169	2.14078e-10	9.50551e-08
Gnao1	-6.13516	5.54393	2.19636e-10	9.50551e-08
Nuggc	4.71047	4.51052	2.25269e-10	9.50551e-08
Kcnd3	-8.82446	4.06596	2.39434e-10	9.50551e-08
Snap25	-6.59762	4.07203	2.4187e-10	9.50551e-08
Gck	-9.57	3.55408	2.69951e-10	9.97097e-08
Jph4	-8.12354	4.86527	2.71212e-10	9.97097e-08
Syt4	-6.6266	3.638	2.95661e-10	1.02798e-07
Umodl1	-9.81485	3.56019	2.97651e-10	1.02798e-07
Celsr3	-7.16123	5.29855	3.17192e-10	1.06324e-07
Tubb3	-6.5251	7.48431	3.29183e-10	1.06512e-07
Adgrb1	-6.84001	3.67819	3.36442e-10	1.06512e-07
Rcor2	-6.46327	6.87158	3.53357e-10	1.08844e-07
Nkain1	-6.78569	6.06405	3.75785e-10	1.12706e-07
Adcy1	-6.51897	4.17465	3.89825e-10	1.13919e-07
St8sia3	-9.82626	2.47265	4.50629e-10	1.26928e-07
Miat	-7.93737	6.31103	4.63733e-10	1.26928e-07
Adarb1	-3.32509	4.6206	4.67752e-10	1.26928e-07
Gria4	-7.3956	3.52745	4.86779e-10	1.29019e-07
Nhlh1	-9.59904	4.7253	5.65888e-10	1.44599e-07
Acan	-10.1708	3.25736	5.70937e-10	1.44599e-07
Gdap1l1	-7.85992	4.9634	6.13931e-10	1.52108e-07
Hoxa3	-5.8664	4.62151	6.74465e-10	1.61497e-07
Mgat5b	-9.39468	3.57509	6.80168e-10	1.61497e-07
Kcnq2	-8.6988	5.44763	7.48487e-10	1.73549e-07
Ina	-8.56962	6.0568	7.61382e-10	1.73549e-07
Hoxa5	-6.51532	5.72126	7.94673e-10	1.77586e-07
Kif1a	-6.01105	6.03998	8.16487e-10	1.78952e-07
Hrh3	-8.59694	4.76013	8.43325e-10	1.81347e-07
Uchl1	-6.21898	6.86869	8.67669e-10	1.83126e-07
Mpp3	-6.24884	4.04744	9.39431e-10	1.94667e-07
Ncan	-7.83882	6.22896	1.04202e-09	2.12069e-07
Trim9	-7.91778	1.68169	1.09823e-09	2.19588e-07
Rgs13	5.16122	3.5301	1.29194e-09	2.49991e-07
Celf3	-6.77325	4.0324	1.31468e-09	2.49991e-07
Ttc9b	-8.87125	2.86231	1.31981e-09	2.49991e-07
Peg10	-5.93305	3.79191	1.33802e-09	2.49991e-07
Gm2694	-7.58767	3.84459	1.37837e-09	2.53143e-07
Slc27a3	-4.12278	4.71394	1.39932e-09	2.53143e-07
Rnd2	-5.89306	4.89362	1.45786e-09	2.59614e-07
Apba2	-6.49571	4.83257	1.50951e-09	2.64676e-07
Uncx	-8.92242	3.84993	1.57773e-09	2.72445e-07
Nova1	-5.62797	6.35535	1.76599e-09	3.00403e-07
2900011O08Rik	-7.8565	2.06454	2.065e-09	3.461e-07
Disp2	-6.81558	3.61889	2.14656e-09	3.54555e-07
Gria2	-7.57585	2.83191	2.20029e-09	3.58238e-07
Ap3b2	-8.51294	3.57776	2.319e-09	3.63575e-07
Grid2ip	-9.11901	1.75532	2.32362e-09	3.63575e-07
Dner	-8.05527	2.98867	2.33615e-09	3.63575e-07
Sncb	-6.36198	3.38424	2.36067e-09	3.63575e-07
Dpysl5	-7.78188	5.72525	2.49737e-09	3.76113e-07
Gabrb3	-8.22513	4.01532	2.50808e-09	3.76113e-07
Fam43b	-9.53954	3.52412	2.64536e-09	3.91547e-07
Fgf15	-9.52155	4.8361	2.73078e-09	3.99009e-07
Brsk2	-7.8196	5.57586	2.78812e-09	4.01824e-07
Dll3	-8.25439	4.59239	2.82056e-09	4.01824e-07
Dach1	-6.56013	4.8683	2.88131e-09	4.05411e-07
Tubb4a	-4.45051	4.55518	2.97611e-09	4.12536e-07
Nkx1-1	-8.85308	3.06789	3.00434e-09	4.12536e-07
Pnma2	-8.39946	3.44815	3.18971e-09	4.32775e-07
St18	-6.95319	4.25805	3.24674e-09	4.35331e-07
Mdga1	-6.00029	5.33108	3.41682e-09	4.508e-07
Hoxa4	-6.09812	3.9634	3.45152e-09	4.508e-07
Mapk8ip2	-7.69802	5.01619	3.48077e-09	4.508e-07
Lrp3	-4.66118	5.43559	3.52082e-09	4.50863e-07
Scrt1	-8.73764	4.56087	4.18309e-09	5.29719e-07
Car14	-7.89701	4.78391	4.5048e-09	5.54042e-07
Rtn2	-4.63742	4.9842	4.51228e-09	5.54042e-07
Mt1	-2.66924	6.0705	4.52101e-09	5.54042e-07
Cacna2d2	-5.7147	5.67689	4.73406e-09	5.73979e-07
Adcyap1	-8.79952	1.90115	4.9181e-09	5.90016e-07
Nsg1	-3.96018	5.63493	5.16801e-09	6.1354e-07
Hoxa9	-7.73089	4.49047	6.02912e-09	7.08391e-07
Ncam1	-5.71668	5.99811	6.23287e-09	7.24857e-07
Mtcl1	-5.64317	4.5547	6.8642e-09	7.8171e-07
Rtn4rl2	-3.65528	4.10544	7.06644e-09	7.8171e-07
Srrm3	-8.09251	3.32918	7.0866e-09	7.8171e-07
Cplx1	-7.8636	6.81851	7.11159e-09	7.8171e-07
Vwa2	-8.45341	2.98931	7.13249e-09	7.8171e-07
Gabbr2	-7.80206	2.63337	7.13326e-09	7.8171e-07
Sox11	-8.02774	8.02033	7.41274e-09	8.046e-07
9330182L06Rik	-7.4523	4.00948	7.50848e-09	8.07303e-07
Rims2	-7.89797	4.01443	7.61727e-09	8.11346e-07
Dpysl4	-8.13779	5.04716	8.36076e-09	8.82292e-07
Sema6c	-5.00309	4.77835	8.46913e-09	8.85529e-07
Gdap1	-7.61231	4.52435	8.69766e-09	9.01156e-07
Bex4	-8.06296	4.2337	8.96701e-09	9.17103e-07
Cnih3	-7.97913	1.77812	9.01581e-09	9.17103e-07
Lmtk3	-5.65014	4.32146	9.09298e-09	9.17103e-07
Tro	-7.7671	4.86766	9.84281e-09	9.84022e-07
Ddias	-10.2584	2.86468	9.9401e-09	9.85107e-07
Fam57b	-6.32939	4.50484	1.05399e-08	1.03555e-06
Epha8	-8.20559	4.84664	1.07732e-08	1.04942e-06
Elavl2	-7.68019	5.121	1.20204e-08	1.15718e-06
Sox12	-4.23786	6.44815	1.20826e-08	1.15718e-06
Fbll1	-7.74853	2.29011	1.21993e-08	1.15863e-06
Trim67	-7.91456	4.53191	1.23858e-08	1.16169e-06
Elovl2	-8.168	5.15461	1.24354e-08	1.16169e-06
Tmeff1	-5.78776	5.90784	1.25452e-08	1.16242e-06
Ptchd2	-8.41386	4.24028	1.29771e-08	1.19272e-06
Csrnp3	-9.17553	4.21244	1.31328e-08	1.19272e-06
Faim2	-6.80906	3.10268	1.31862e-08	1.19272e-06
Gprin1	-7.41391	5.05361	1.36215e-08	1.2224e-06
Prcp	-7.7831	1.79287	1.42198e-08	1.25526e-06
Myt1	-8.63368	5.43113	1.42509e-08	1.25526e-06
St8sia5	-7.41458	1.79719	1.43181e-08	1.25526e-06
Reln	-2.5995	5.72146	1.52358e-08	1.32552e-06
Elovl4	-6.94162	4.4737	1.65615e-08	1.42994e-06
Tmem169	-7.27428	1.66064	1.69279e-08	1.45059e-06
Prmt8	-8.08501	4.20569	1.70731e-08	1.45211e-06
Lingo3	-7.94697	3.30525	1.74017e-08	1.46909e-06
Fsd1	-7.07576	2.98033	1.95022e-08	1.63431e-06
Lhx3	-8.31797	3.44529	2.01038e-08	1.67243e-06
Spsb4	-6.86299	2.9341	2.0422e-08	1.68659e-06
Mmp24	-8.49794	5.21256	2.08422e-08	1.70891e-06
Sox1	-8.33172	4.98865	2.15394e-08	1.75346e-06
Rph3a	-6.2082	4.02244	2.24204e-08	1.81153e-06
Hoxa7	-5.57843	4.17393	2.25707e-08	1.81153e-06
Unc79	-6.79245	4.37299	2.28202e-08	1.81875e-06
Myh10	-3.91028	6.5663	2.45813e-08	1.94551e-06
Csdc2	-5.69575	3.41997	2.4896e-08	1.95683e-06
Ptprn2	-7.19767	3.53458	2.53987e-08	1.98267e-06
Hrk	-8.34823	4.1921	2.65181e-08	2.05282e-06
Slc6a17	-6.43401	2.47596	2.66576e-08	2.05282e-06
Sptbn4	-5.00885	3.99082	2.69906e-08	2.06451e-06
Lhx1	-8.65798	3.48619	2.90535e-08	2.20748e-06
Rundc3a	-4.15627	5.90125	2.93321e-08	2.20803e-06
Ncs1	-5.0823	5.30688	2.94481e-08	2.20803e-06
Tub	-5.13906	6.03202	3.04632e-08	2.26921e-06
Kif5c	-5.56235	6.9367	3.072e-08	2.27348e-06
Necab3	-6.41074	4.39392	3.10093e-08	2.28009e-06
Syt14	-6.99251	3.17252	3.2937e-08	2.3938e-06
Napb	-5.10595	4.10031	3.2976e-08	2.3938e-06
Gstm5	-4.4614	5.71093	3.38233e-08	2.43977e-06
Syt2	-7.66893	2.48353	3.4216e-08	2.45258e-06
Neurod1	-8.56994	7.00317	3.49533e-08	2.48977e-06
Neurod6	-7.72285	3.14201	3.57729e-08	2.53232e-06
Ctxn1	-5.21946	4.80378	3.68843e-08	2.59488e-06
Sez6l2	-4.17373	4.96239	3.74404e-08	2.61784e-06
Gap43	-8.39499	5.51155	3.77486e-08	2.6233e-06
Gcsam	5.07545	5.18376	4.02866e-08	2.78271e-06
Faxc	-5.47183	6.10734	4.05699e-08	2.78539e-06
Add2	-8.19161	4.05253	4.15441e-08	2.8352e-06
Grin1	-5.6881	2.90836	4.36929e-08	2.9641e-06
Tox3	-6.50948	5.00432	4.40647e-08	2.96465e-06
Clip3	-2.55299	6.32218	4.42213e-08	2.96465e-06
Grip2	-7.36855	4.00119	4.48178e-08	2.98707e-06
Sez6	-7.3407	2.52445	4.52651e-08	2.99934e-06
Brsk1	-5.20747	4.7196	4.55475e-08	3.0006e-06
Asphd2	-6.4137	3.44086	4.72891e-08	3.09744e-06
Cnksr2	-8.0346	3.194	4.81765e-08	3.13753e-06
Atp2b2	-5.39833	4.54702	4.99205e-08	3.23263e-06
Msi1	-7.48462	4.78454	5.25014e-08	3.37915e-06
Bhlhe22	-7.31586	3.6643	5.27761e-08	3.37915e-06
Diras1	-7.98503	1.97208	5.43557e-08	3.46085e-06
Myt1l	-8.46276	4.37021	5.50081e-08	3.48293e-06
Syt7	-4.80922	4.54333	5.5801e-08	3.51362e-06
Slc1a1	-7.11258	3.46559	5.65477e-08	3.54107e-06
Elavl3	-8.49039	7.0228	5.88328e-08	3.64616e-06
Zic1	-7.54847	4.13258	5.88658e-08	3.64616e-06
Rab3c	-7.9543	3.27478	6.10243e-08	3.75943e-06
Lppr2	-4.04883	4.70461	6.25283e-08	3.83137e-06
Aff2	-8.40251	3.20816	6.39818e-08	3.89947e-06
Crabp1	-8.17844	7.48998	6.58208e-08	3.98251e-06
Syngr3	-6.6353	3.05304	6.60432e-08	3.98251e-06
Sall1	-9.33191	2.79663	6.83725e-08	4.10127e-06
Fam19a5	-6.07335	3.92352	7.44769e-08	4.44405e-06
Kcnj4	-8.07721	2.07861	7.58601e-08	4.48253e-06
Irs4	-8.75505	4.33697	7.59085e-08	4.48253e-06
Ebf3	-3.18666	5.62771	7.86786e-08	4.62217e-06
Adcyap1r1	-2.60142	5.29339	8.17202e-08	4.77252e-06
Soga3	-7.9831	2.54204	8.22346e-08	4.77252e-06
Pex5l	-6.20003	3.57254	8.24942e-08	4.77252e-06
Ephb1	-5.80148	4.56564	8.63011e-08	4.96754e-06
Slitrk5	-7.00931	3.33269	8.76364e-08	4.99205e-06
Fstl5	-9.61539	2.7043	8.76519e-08	4.99205e-06
Slc30a10	-11.8731	2.19078	8.80409e-08	4.99205e-06
Zcchc14	-2.85263	6.18739	9.27193e-08	5.23129e-06
Sept3	-5.20904	6.43874	9.5232e-08	5.3466e-06
Ppp2r2c	-6.84871	6.34468	9.91516e-08	5.53936e-06
Chrnb2	-4.07888	5.00808	1.01882e-07	5.66415e-06
Jag2	-3.04366	5.09632	1.10828e-07	6.13158e-06
Map1b	-5.81727	8.17282	1.14615e-07	6.31048e-06
Scrt2	-8.38311	3.17929	1.22565e-07	6.71574e-06
Fam131b	-5.76688	2.8514	1.23163e-07	6.7162e-06
Ankrd34b	-7.93242	1.41736	1.23834e-07	6.72065e-06
Pou4f1	-6.08562	3.13026	1.27434e-07	6.88325e-06
Ogdhl	-5.32147	3.14448	1.31803e-07	7.08563e-06
Mira	-5.16347	4.00028	1.35944e-07	7.27398e-06
Srrm4	-8.32914	3.67842	1.37255e-07	7.30979e-06
Slmo1	-5.77041	3.63228	1.40636e-07	7.45502e-06
Dock3	-4.59224	4.56297	1.45777e-07	7.69174e-06
Esx1	-9.6142	1.50397	1.48964e-07	7.79352e-06
Fjx1	-4.40741	4.26907	1.49073e-07	7.79352e-06
E130309D14Rik	-6.42113	2.46042	1.57671e-07	8.20537e-06
D630045J12Rik	-5.28198	4.68287	1.62421e-07	8.41414e-06
Sept5	-4.3294	4.90926	1.67439e-07	8.63485e-06
Cabp1	-5.45821	3.86685	1.72071e-07	8.8265e-06
Lingo1	-3.98203	5.18237	1.72704e-07	8.8265e-06
Crmp1	-5.08166	7.16089	1.7692e-07	9.00157e-06
Usp13	-7.19032	2.69753	1.77999e-07	9.01625e-06
Atp6v0e2	-3.66393	4.42333	1.80535e-07	9.10421e-06
Plch1	-6.8232	3.11098	1.83695e-07	9.2228e-06
Nrxn2	-3.45132	4.61014	1.88843e-07	9.40148e-06
Chodl	-8.88006	3.07187	1.88904e-07	9.40148e-06
Cnnm1	-5.96659	2.7682	1.96334e-07	9.72876e-06
Onecut2	-7.3838	2.53323	2.04161e-07	1.00729e-05
Nell2	-7.76071	5.81188	2.27253e-07	1.11638e-05
Hoxa2	-6.05481	3.29851	2.40285e-07	1.17534e-05
Nova2	-3.53173	4.55001	2.43896e-07	1.1879e-05
Vgf	-6.80728	3.3931	2.50116e-07	1.21301e-05
St8sia2	-8.24525	2.25501	2.63653e-07	1.27324e-05
Xkr7	-8.50744	3.93747	2.69537e-07	1.29257e-05
Vash2	-4.21962	4.65926	2.69923e-07	1.29257e-05
Myc	-5.16087	10.9985	2.72209e-07	1.29686e-05
Syp	-4.24195	6.02488	2.73095e-07	1.29686e-05
Phf21b	-4.57937	5.42037	2.77988e-07	1.31462e-05
Cacna2d1	-4.28793	5.22636	2.85116e-07	1.33969e-05
Wasf3	-4.24161	4.65843	2.85641e-07	1.33969e-05
Zfp423	-3.13613	4.92133	3.03619e-07	1.41817e-05
Dcx	-7.96547	6.68225	3.07485e-07	1.43037e-05
Pcbp4	-3.85112	7.12467	3.08948e-07	1.43133e-05
Gpr173	-5.49666	2.36176	3.13901e-07	1.44839e-05
C530008M17Rik	-5.84772	5.45823	3.28138e-07	1.50283e-05
Jph3	-5.9688	3.83869	3.28337e-07	1.50283e-05
Pak7	-8.97712	2.95232	3.53754e-07	1.6127e-05
Enox1	-4.81566	3.77716	3.59056e-07	1.63034e-05
Gm1966	4.58614	5.1271	3.70886e-07	1.67737e-05
D430041D05Rik	-8.427	4.53742	3.76305e-07	1.69451e-05
Prr18	-6.5442	3.18595	3.77647e-07	1.69451e-05
Igsf21	-6.30425	4.91766	3.80422e-07	1.70026e-05
Ptbp2	-3.54733	6.9297	3.82522e-07	1.70297e-05
Vash1	-4.57028	7.47992	3.87155e-07	1.71689e-05
Msantd3	-4.5019	3.76404	3.91843e-07	1.73094e-05
Ckb	-4.46432	7.94674	3.98345e-07	1.74697e-05
Ankrd13b	-3.57648	5.72229	3.98536e-07	1.74697e-05
Numbl	-2.92617	4.79073	4.01419e-07	1.75286e-05
Klhl34	-8.97899	1.62004	4.11946e-07	1.79196e-05
Prdm6	-7.84322	1.62213	4.16296e-07	1.804e-05
3632451O06Rik	-6.44646	2.60259	4.18629e-07	1.80724e-05
Jakmip2	-6.93808	2.52603	4.32264e-07	1.85906e-05
Stmn2	-2.70314	5.99921	4.40295e-07	1.88306e-05
Adamts1	-2.64652	4.60283	4.41149e-07	1.88306e-05
Slc17a7	-4.67076	3.10296	4.44506e-07	1.89031e-05
Nt5dc2	-3.72918	6.36182	4.49436e-07	1.90417e-05
Erc2	-5.63518	2.56122	4.56747e-07	1.92798e-05
Lgi3	-6.36345	1.52904	4.7462e-07	1.99603e-05
Kcnip3	-4.07098	5.10879	4.76979e-07	1.99858e-05
Kcnj3	-6.69691	3.13015	4.80648e-07	2.00657e-05
Enho	-3.70848	2.58143	4.87972e-07	2.02971e-05
Greb1	-6.24406	2.4942	4.95083e-07	2.05181e-05
Smad9	-4.84118	2.61355	5.03751e-07	2.08016e-05
Mex3a	-4.93073	7.38396	5.10728e-07	2.10136e-05
Shc2	-5.29695	4.42203	5.13511e-07	2.10521e-05
Gpc2	-4.34358	4.21954	5.24701e-07	2.14337e-05
Dlgap3	-4.13477	5.26814	5.4702e-07	2.22657e-05
Unc80	-6.0643	2.12077	5.63858e-07	2.28694e-05
Ctnna2	-8.20733	2.88213	5.6635e-07	2.2889e-05
Camta1	-3.39501	5.63316	5.77802e-07	2.3208e-05
Ppp1r14a	-4.20089	4.37703	5.79543e-07	2.3208e-05
Elavl4	-7.45376	3.83909	5.80352e-07	2.3208e-05
Angpt1	-5.48457	5.13289	5.93668e-07	2.36574e-05
Bcar1	-2.54382	5.5281	6.03336e-07	2.39589e-05
Slc6a15	-5.14117	4.65274	6.38885e-07	2.52825e-05
Osr2	-4.22204	2.14293	6.46593e-07	2.54991e-05
Prr36	-5.00914	3.78036	6.51211e-07	2.55926e-05
Dennd2a	-2.77861	5.34765	6.61424e-07	2.59046e-05
Nmnat2	-4.65128	4.59879	6.83911e-07	2.66358e-05
Cited1	-6.10593	1.66511	6.84767e-07	2.66358e-05
Rbm24	-6.77279	2.57605	6.95899e-07	2.69767e-05
H2afy2	-4.20511	4.26887	7.04103e-07	2.72023e-05
Hcn4	-8.06041	2.76128	7.26116e-07	2.79579e-05
Ppfia3	-5.49458	2.88166	7.31877e-07	2.80849e-05
Pcgf2	-2.85186	4.65397	7.417e-07	2.83663e-05
Insc	-7.72456	1.50505	7.50258e-07	2.85703e-05
Podxl	-2.7904	6.45402	7.52047e-07	2.85703e-05
B4galt2	-3.70671	4.20402	8.02931e-07	3.0402e-05
Kctd15	-4.24745	3.99763	8.86183e-07	3.34431e-05
S1pr2	2.92966	5.44852	9.25939e-07	3.48281e-05
Hs6st2	-5.34454	4.08857	9.42035e-07	3.5317e-05
Tbx1	-2.53509	4.55034	9.6836e-07	3.61849e-05
Cnr1	-4.21077	2.20324	9.87661e-07	3.67855e-05
Gm973	-6.66439	2.59067	1.04625e-06	3.88407e-05
Shisa7	-4.26278	4.15174	1.05879e-06	3.91786e-05
Sv2b	-5.01901	2.0102	1.10682e-06	4.08234e-05
Scg3	-3.89911	5.46373	1.11327e-06	4.09289e-05
Spire2	-4.37783	2.82409	1.13495e-06	4.15916e-05
Slc9b1	-6.75408	2.3489	1.17076e-06	4.27263e-05
Ppp2r2b	-5.36389	1.57756	1.17341e-06	4.27263e-05
Wnk3	-4.59883	1.8844	1.19083e-06	4.32226e-05
Rem2	-5.23726	2.6153	1.24818e-06	4.51603e-05
Sgtb	-4.64822	3.52395	1.30731e-06	4.71152e-05
Grik5	-2.54854	4.9845	1.3105e-06	4.71152e-05
Lin28b	-7.65526	2.04952	1.31656e-06	4.71152e-05
Tmem151a	-5.05115	3.41685	1.31875e-06	4.71152e-05
Pdzrn3	-3.21953	4.26739	1.32919e-06	4.73399e-05
Pou3f2	-8.09245	3.5015	1.37063e-06	4.86639e-05
Col9a2	-4.14186	3.97555	1.40327e-06	4.96679e-05
Ttyh1	-3.98378	2.58197	1.44824e-06	5.11011e-05
Rnf165	-5.02759	3.901	1.45777e-06	5.12785e-05
Fez1	-5.24063	3.56942	1.4901e-06	5.22543e-05
Neo1	-3.70676	5.99907	1.49593e-06	5.22979e-05
Tubb2b	-4.33622	7.16538	1.55716e-06	5.3898e-05
Acsl6	-5.49442	2.67046	1.55936e-06	5.3898e-05
Srcin1	-5.46163	2.45348	1.56003e-06	5.3898e-05
Smpd3	-4.58027	5.45909	1.56062e-06	5.3898e-05
Mark1	-2.71195	4.92444	1.59062e-06	5.47682e-05
Dapk1	-2.13994	5.94837	1.62937e-06	5.59336e-05
Car3	5.67603	5.81312	1.64643e-06	5.63048e-05
Cadm4	-4.71324	5.27527	1.65007e-06	5.63048e-05
Mapk8ip1	-4.13246	7.01818	1.66511e-06	5.66485e-05
Podxl2	-4.24022	3.42612	1.68504e-06	5.71558e-05
Apbb1	-3.41765	4.80053	1.80669e-06	6.11003e-05
Ror2	-4.10715	3.21227	1.81332e-06	6.11431e-05
Fhl1	-3.37608	5.17529	1.88892e-06	6.35046e-05
Tram1l1	-5.38062	2.64056	1.91442e-06	6.41724e-05
Zfp334	-3.90432	3.89091	1.93431e-06	6.4649e-05
Dbn1	-3.91499	6.75889	1.96122e-06	6.53568e-05
Hotairm1	-3.74327	2.28345	1.96777e-06	6.53837e-05
Grip1	-6.38949	2.48409	2.07837e-06	6.86646e-05
Tmem178	-4.97494	2.12732	2.07856e-06	6.86646e-05
Rbfox2	-2.9288	6.09948	2.10712e-06	6.94072e-05
Reep1	-3.49163	5.03106	2.18362e-06	7.17197e-05
Sdc2	-2.30196	5.43202	2.22497e-06	7.28678e-05
Thsd7a	-2.28541	4.88548	2.23213e-06	7.28928e-05
Pax6	-6.76859	2.44101	2.27463e-06	7.40685e-05
Spats2	-3.17022	5.03297	2.34614e-06	7.61794e-05
Fbxl16	-4.63856	4.35261	2.36605e-06	7.64812e-05
Atp1a3	-2.86796	6.45868	2.36886e-06	7.64812e-05
Lama5	-2.05206	6.3919	2.38413e-06	7.67569e-05
Grasp	-2.59415	4.79408	2.42338e-06	7.78007e-05
Glt1d1	-5.29044	2.32029	2.53922e-06	8.12906e-05
Pard3	-3.41239	5.72425	2.55168e-06	8.14607e-05
Phyhip	-4.34518	2.55513	2.62671e-06	8.36219e-05
Syn1	-4.32452	3.62096	2.64818e-06	8.40706e-05
Lppr3	-2.80287	4.45068	2.66102e-06	8.42436e-05
Rhobtb3	-3.76568	5.2656	2.68886e-06	8.48889e-05
Rab3a	-3.1189	5.48799	2.72374e-06	8.57525e-05
Fzd3	-5.09434	4.97655	2.81324e-06	8.83265e-05
Mast1	-3.31302	4.80991	2.85296e-06	8.93273e-05
Mras	-2.734	5.87663	2.93924e-06	9.17766e-05
Bok	-2.46189	5.39885	2.98533e-06	9.27824e-05
Evc2	-2.75927	4.46915	2.98773e-06	9.27824e-05
Mboat2	-4.87814	2.42448	3.04057e-06	9.40251e-05
Gdpd1	-3.11999	5.26151	3.04424e-06	9.40251e-05
Foxf2	-4.29231	2.74488	3.18983e-06	9.82554e-05
Lipc	4.67662	2.37603	3.2955e-06	0.000101237
Csnk1e	-2.99612	7.43771	3.33021e-06	0.000102028
Kif5a	-3.8113	3.24872	3.35093e-06	0.000102387
Hoxa6	-6.03974	2.37555	3.38276e-06	0.000103084
Scamp5	-2.78226	5.03689	3.64168e-06	0.000110678
Cdr2l	-2.53157	4.632	3.69349e-06	0.000111954
Fzd2	-3.77492	4.74558	3.70414e-06	0.000111979
Chst13	-5.96437	2.27091	3.98445e-06	0.000120134
Fsd1l	-4.75255	3.9648	4.09612e-06	0.00012302
Nrxn1	-4.30045	3.56442	4.10175e-06	0.00012302
Tead1	-2.99894	5.9601	4.30773e-06	0.00012859
Efna3	-5.61648	1.98661	4.31004e-06	0.00012859
Mmp16	-4.9617	2.32924	4.35859e-06	0.000129699
Rcan2	-4.06168	2.36491	4.51942e-06	0.000134135
Palm2	-6.2051	2.55605	4.673e-06	0.000138333
Insm1	-4.6766	7.76733	4.83852e-06	0.000142862
Cdkn2a	-3.24935	4.51992	4.88742e-06	0.000143933
Dcc	-7.09806	3.18358	4.93611e-06	0.000144992
Amer2	-5.23529	1.7551	5.06331e-06	0.000148346
Pdzd4	-4.02064	5.52157	5.09928e-06	0.000149017
Arhgdig	-5.09433	3.58131	5.13621e-06	0.000149331
Plch2	-3.83044	3.14614	5.13626e-06	0.000149331
Cacng7	-3.03215	3.07524	5.61749e-06	0.0001627
Soga1	-3.29184	6.99813	5.62463e-06	0.0001627
Cntfr	-2.40419	4.42623	5.65388e-06	0.000163132
Celsr2	-4.22547	6.24218	5.71944e-06	0.000164607
Lrfn1	-3.94637	3.99294	5.78776e-06	0.000166154
Igfbp2	-3.78023	4.92713	6.0114e-06	0.000171716
Rac3	-3.89656	2.64315	6.01164e-06	0.000171716
Aicda	4.05451	5.26801	6.5251e-06	0.000185564
Gpsm1	-2.86956	5.73963	6.529e-06	0.000185564
Ak5	-4.73935	2.3722	6.76132e-06	0.000191689
6430571L13Rik	-4.3095	1.98307	6.88541e-06	0.000194722
Sox4	-3.08299	6.39455	6.9728e-06	0.000196706
Kcnk10	-5.00921	2.35847	7.13571e-06	0.000200804
Fndc4	-3.81402	3.95184	7.16434e-06	0.000201113
Npr2	-2.52148	4.61276	7.26779e-06	0.000203516
Mapt	-4.9798	4.91756	7.29119e-06	0.000203671
Spire1	-2.95445	6.45757	7.33515e-06	0.000204398
Tead2	-2.77305	5.42607	7.47587e-06	0.000207811
Mxi1	-2.31514	6.22174	7.49786e-06	0.000207915
Mdga2	-5.78177	3.14533	7.56264e-06	0.000208718
Cntn2	-5.24205	3.56514	7.56343e-06	0.000208718
Pcdhga3	-4.18985	2.04973	7.63122e-06	0.00021008
Pclo	-5.64926	2.54019	7.74436e-06	0.000212681
Hunk	-3.72438	3.81531	7.94503e-06	0.000217667
Nhlh2	-8.20039	4.34541	8.17083e-06	0.000223316
Fbxo41	-4.82839	1.50626	8.21858e-06	0.000224084
Rtn1	-3.40571	7.19488	8.34087e-06	0.000226876
Morn4	-4.12654	3.39569	8.40098e-06	0.000227967
Fbln1	-3.76435	3.93062	8.47467e-06	0.00022942
Dab2ip	-2.14379	6.20866	8.78703e-06	0.000237312
Tmem178b	-7.28869	2.48209	8.84398e-06	0.000238286
Lrp11	-3.86962	4.53984	8.91063e-06	0.000239515
Klf11	-2.53085	4.97889	9.0879e-06	0.000243706
Bahcc1	-3.1985	5.12119	9.13688e-06	0.000244444
Lrch2	-4.37988	3.2011	9.25788e-06	0.000247101
Kif19a	-2.90092	3.98271	9.53626e-06	0.000253936
Syngr1	-2.99411	4.78423	1.03355e-05	0.000274577
Apc2	-4.34401	3.57523	1.05611e-05	0.000279919
Nbea	-3.32249	5.44157	1.06781e-05	0.000282354
Cxadr	-2.58933	5.55826	1.07025e-05	0.000282354
Auts2	-4.10167	5.53327	1.0881e-05	0.000285926
Gls2	-4.30653	2.54419	1.08881e-05	0.000285926
Nr1d1	-2.06308	5.3324	1.11234e-05	0.000291434
Plcb1	-3.41514	4.51379	1.14748e-05	0.00029995
Fam171b	-4.4302	3.15749	1.23828e-05	0.000322398
B3galt1	-4.27523	2.28845	1.23901e-05	0.000322398
Sec61a2	-2.99264	5.03601	1.24484e-05	0.000323177
Osbp2	-4.749	1.83246	1.32768e-05	0.000343898
Rgs7	-5.70553	1.70693	1.3433e-05	0.000347155
Fam169a	-4.28024	2.56997	1.38986e-05	0.000358376
Chn1	-3.83619	3.98774	1.39914e-05	0.000359212
Map9	-4.43969	4.22303	1.40219e-05	0.000359212
Fam69b	-3.57766	3.52914	1.40255e-05	0.000359212
Igsf3	-2.8895	5.64274	1.45898e-05	0.000372824
Tnfrsf12a	-3.18348	3.74583	1.46579e-05	0.000373728
Ccdc85c	-3.86407	4.38654	1.55558e-05	0.000395558
Dusp9	-3.93835	2.98738	1.55836e-05	0.000395558
Pard6g	-2.29284	5.23151	1.58926e-05	0.000402507
Pkia	-3.05724	5.09378	1.60432e-05	0.000405421
Ptk7	-2.65706	5.28024	1.62102e-05	0.00040811
Ndrg4	-3.08136	3.35858	1.62213e-05	0.00040811
Gnai1	-3.58863	4.28566	1.64472e-05	0.000412882
B3galnt1	-2.71294	4.20711	1.67806e-05	0.000420327
Ggt7	-3.19951	3.93239	1.70082e-05	0.000425093
Lrfn4	-3.14243	4.11214	1.72677e-05	0.000430635
Pcdhga7	-4.34058	2.55551	1.7307e-05	0.000430673
Cplx2	-2.3231	4.39336	1.76213e-05	0.000437537
Ciart	-3.11769	2.99559	1.77069e-05	0.000438708
Stag3	-4.47666	2.98762	1.80678e-05	0.000446677
Ppic	-2.50602	5.80396	1.82716e-05	0.00045074
Enah	-2.59459	6.091	1.91904e-05	0.000472382
Zfp462	-3.54681	4.62947	1.93085e-05	0.000474265
Mllt11	-3.09076	6.14044	1.99503e-05	0.000488976
Ank2	-2.68727	5.68014	2.00327e-05	0.000489943
Fut9	-6.40625	4.27509	2.01929e-05	0.000492803
Zfp704	-2.63619	5.78012	2.07339e-05	0.000504923
Ptov1	-2.00711	6.1372	2.12434e-05	0.000516227
Klhl23	-4.05636	3.40228	2.15494e-05	0.00052255
Ypel1	-3.73391	3.59872	2.17954e-05	0.000527393
Klhl29	-2.19738	4.80694	2.19692e-05	0.000530474
Rps6ka6	-4.24435	4.9121	2.20989e-05	0.000532476
Sptbn2	-4.26575	6.19937	2.22686e-05	0.000535432
Cdh13	-2.83546	3.93288	2.36362e-05	0.00056712
Tmod2	-2.73884	5.7265	2.37876e-05	0.000569554
Cdh2	-2.88103	5.74013	2.38795e-05	0.000569566
Lhfpl4	-3.75189	4.63719	2.38881e-05	0.000569566
Clvs1	-6.13958	1.42916	2.40234e-05	0.000571595
Satb2	-4.58858	2.52429	2.42516e-05	0.000575622
Cfd	4.82915	6.0209	2.42936e-05	0.000575622
Khdrbs3	-3.59307	5.19147	2.45929e-05	0.000581199
Slc16a5	3.35884	3.38125	2.4631e-05	0.000581199
Snhg14	-4.74464	1.54627	2.50419e-05	0.000589674
Peg12	-3.80861	3.12545	2.53197e-05	0.000594987
Pdk4	-2.96118	4.72394	2.58008e-05	0.000605045
Cdh4	-2.96032	4.23724	2.61887e-05	0.00061288
Phlda1	3.07432	4.63634	2.70348e-05	0.000631384
Srl	-3.6979	4.7923	2.76598e-05	0.00064466
Maoa	-2.89558	4.53465	2.78809e-05	0.000648487
Necab2	-4.41147	3.31726	2.81607e-05	0.000653661
Nat8l	-2.83758	4.40161	2.90971e-05	0.000673983
Fgf12	-4.0651	2.42298	2.91545e-05	0.000673983
Flrt2	-2.92988	4.01188	2.98988e-05	0.000689791
Ptprs	-3.12248	7.62126	3.00066e-05	0.000690878
Slc6a8	-2.29159	5.05786	3.03332e-05	0.000696991
Mical2	-3.03173	4.87224	3.09034e-05	0.000708665
Ddah2	-2.77679	5.65699	3.11601e-05	0.000711738
Rps6kl1	-3.6529	2.87606	3.11623e-05	0.000711738
Map2	-4.08734	5.8869	3.12511e-05	0.000712338
Cd276	-3.69392	4.71154	3.13933e-05	0.000714152
Nabp1	2.27155	5.15095	3.25944e-05	0.000739997
Zfpm2	-3.02312	4.00006	3.28008e-05	0.000743203
Smtnl2	-3.90588	1.70341	3.34805e-05	0.000757098
Efr3b	-3.33192	3.58525	3.40666e-05	0.000768826
Camk2b	-2.61817	5.919	3.41376e-05	0.000768906
Map6	-3.72121	3.68042	3.42364e-05	0.000769611
Crip2	-2.31101	7.24627	3.43642e-05	0.000770963
Adamts17	-3.75062	3.3833	3.62534e-05	0.000811748
Prdm8	-4.68217	3.17283	3.63644e-05	0.000812638
Slamf7	2.45822	5.73312	3.66875e-05	0.000818252
Cxxc4	-3.67047	1.96841	3.68437e-05	0.000820132
Lppr1	-4.06724	3.27042	3.75349e-05	0.00083389
Garnl3	-2.98752	3.51346	3.93494e-05	0.000872501
Nfia	-2.47265	6.76133	3.95363e-05	0.000874942
Zfp184	-3.45568	2.5661	4.00151e-05	0.000882886
Thbs3	-2.68749	4.03716	4.00502e-05	0.000882886
Celf4	-3.50546	4.42528	4.10671e-05	0.000903556
Pfn2	-2.8579	5.4014	4.30066e-05	0.000943576
Ctgf	-2.23662	4.80359	4.30517e-05	0.000943576
Hacd1	-3.47039	2.45445	4.33543e-05	0.000948385
Lrrn3	-3.59241	4.17023	4.40002e-05	0.000960671
Hmgb3	-2.71407	5.46099	4.46485e-05	0.000972962
Cfl2	-2.33772	6.11242	4.61635e-05	0.00100406
Alpl	-2.83246	5.04195	4.63104e-05	0.00100492
Tdrkh	-3.47698	4.94279	4.64534e-05	0.00100492
Ddx25	-3.43029	3.64157	4.64679e-05	0.00100492
4933431E20Rik	-3.90712	4.10087	4.8162e-05	0.00103959
Maneal	-3.57147	3.13976	4.96363e-05	0.00106939
Ly6c2	2.15485	5.56258	5.14359e-05	0.00110607
Scgb1b27	7.85217	8.34749	5.20951e-05	0.00111813
Hdgfrp3	-2.27513	5.63159	5.23042e-05	0.00112051
9330159F19Rik	-5.2332	2.31749	5.3057e-05	0.0011345
Unc13a	-3.34104	3.9129	5.3406e-05	0.00113983
2310022B05Rik	-2.00486	6.17308	5.4265e-05	0.001156
Nfib	-2.97	8.0899	5.45891e-05	0.00116073
Galnt9	-3.26488	4.17778	5.59435e-05	0.00118552
Peli2	-2.52827	4.35594	5.59629e-05	0.00118552
Lonrf2	-4.37225	3.03007	5.74503e-05	0.00121477
Foxo6	-4.26523	2.70214	5.79044e-05	0.0012221
Sgpp2	-3.77623	3.5377	6.09173e-05	0.00128332
Prol1	8.31347	8.54725	6.22629e-05	0.00130924
Klhdc8b	-2.57556	3.56879	6.36527e-05	0.001336
Samd4	-2.48009	4.02069	6.39673e-05	0.00134014
Scn3a	-3.53753	2.40091	6.42832e-05	0.00134429
Mpdz	-2.28099	4.76041	6.46092e-05	0.00134863
Derl3	2.20711	4.32267	6.64287e-05	0.00138407
Dmxl2	-2.62347	4.89319	6.69251e-05	0.00139187
Snap91	-3.41002	4.69512	6.82363e-05	0.00141656
Clmp	-2.52914	5.21948	6.88467e-05	0.00142663
C77370	-4.06307	3.92787	6.95857e-05	0.00143672
Igsf8	-2.08171	6.92251	7.03359e-05	0.00144786
Agap1	-2.25688	5.58165	7.03796e-05	0.00144786
Cask	-2.26139	5.42187	7.21886e-05	0.0014824
Cul7	-2.34018	6.21638	7.33514e-05	0.00150087
Maml3	-2.31337	4.32398	7.41161e-05	0.00151244
Lgr4	-2.59	4.5093	7.41926e-05	0.00151244
Trim12a	6.03346	2.98934	7.44573e-05	0.00151264
Dusp8	-3.41817	3.64869	7.52515e-05	0.0015229
Scn8a	-3.34415	3.90403	7.52519e-05	0.0015229
Sncaip	-2.35955	4.6299	7.53631e-05	0.0015229
Npr3	-4.62119	3.72883	7.66467e-05	0.00154609
Sestd1	-2.5874	4.79819	7.68628e-05	0.00154771
Tenm3	-2.09143	5.90057	7.78283e-05	0.00156164
Lrp12	-2.54842	4.77386	7.80257e-05	0.00156285
Sv2a	-3.28498	3.41654	7.94587e-05	0.00158716
Abat	-2.68081	2.74871	7.9518e-05	0.00158716
Fmn2	-4.81591	2.34431	8.01519e-05	0.00159701
Casc4	-2.55726	5.52688	8.14201e-05	0.00161945
Adamts20	-2.90784	4.1303	8.19787e-05	0.00162772
Rwdd3	-2.91486	3.03755	8.2262e-05	0.0016305
Ldlrad3	-2.60655	5.24071	8.24253e-05	0.0016309
8430408G22Rik	-4.02441	3.98031	8.41872e-05	0.00166288
Kif3a	-2.59694	5.37185	8.48731e-05	0.00167353
Tmem132a	-2.64149	6.25228	8.64269e-05	0.00170122
Lgalsl	-2.08422	5.23615	8.71934e-05	0.0017104
Fam171a2	-2.79842	4.12278	8.74384e-05	0.00171226
Mum1l1	-4.45377	1.54838	8.78714e-05	0.00171779
Ccnd2	2.28738	7.46421	8.89785e-05	0.00173645
Tmem44	-2.49467	3.23522	9.17387e-05	0.00178726
Zfp13	-2.96387	2.87417	9.23069e-05	0.00179526
Zfp532	-2.76907	4.35132	9.28321e-05	0.0018024
Zfp697	-3.9604	2.65411	9.37274e-05	0.00181669
Cst10	6.57981	9.22074	9.6279e-05	0.00186297
Ms4a4c	2.5922	5.59943	9.79575e-05	0.00189224
Ehbp1	-2.47779	4.06281	0.000100136	0.00193105
Col9a3	-3.26983	2.77013	0.000102165	0.00196685
Fgd1	-3.00541	3.17768	0.00010462	0.00201071
Adipoq	3.76359	3.78512	0.000105218	0.00201881
Fam212b	-3.27483	4.2598	0.000107622	0.00206146
Zswim5	-4.37094	2.69571	0.000109192	0.00208803
Cacna1c	-2.37824	4.54282	0.000110695	0.00211322
Efna5	-3.86445	3.43922	0.000114989	0.00219153
Ctbp2	-2.3284	5.30925	0.000117083	0.0022277
Ick	-2.20108	5.19995	0.000123231	0.0023382
Prox1	-2.5116	4.23715	0.000123301	0.0023382
Nfix	-2.73395	8.17762	0.000126593	0.00239267
Vat1l	-3.70509	2.68829	0.000131954	0.00248576
Kcnc3	-2.34969	4.05875	0.000133866	0.00251762
Atoh8	-2.59218	2.95646	0.000134568	0.00252665
Gpihbp1	-2.70333	2.12173	0.00013541	0.00253728
Syde2	-2.72651	3.43424	0.00013558	0.00253728
Ttbk1	-3.09693	3.89651	0.000144169	0.00269359
Hr	-3.21545	3.44319	0.0001459	0.00272148
Qser1	-2.6768	6.97079	0.000149868	0.00279093
H1f0	-2.29938	7.95573	0.00015024	0.00279328
Sobp	-3.50556	2.75172	0.000152129	0.0028238
Astn2	-3.1429	3.66203	0.000152542	0.00282686
Gtf2ird1	-2.08294	4.72256	0.000153723	0.00283951
Psrc1	-3.0848	4.67825	0.000154377	0.00284371
Pde3a	-3.17481	3.49139	0.000154449	0.00284371
Dusp18	-3.33827	3.14089	0.000154936	0.00284808
Adgra2	-2.9488	5.12382	0.000155821	0.00285972
Arxes1	-4.97625	2.09229	0.000157116	0.00287886
Epb4.1l1	-2.72442	5.57593	0.000158254	0.00289042
Homer3	-2.26633	3.90731	0.000159067	0.00290062
Aatk	-2.5502	3.64253	0.000162283	0.00295454
Eaf2	2.40633	3.84935	0.000162582	0.00295526
6430573F11Rik	-2.84745	2.14195	0.000163344	0.00296439
Ctnnbip1	-2.18034	4.71083	0.000169587	0.00306791
Dip2c	-2.17502	4.65338	0.000170189	0.00307392
Serpini1	-2.4768	5.46727	0.00017146	0.00309033
Hpdl	-3.7882	2.43233	0.00017164	0.00309033
Eomes	2.37817	4.12945	0.000174737	0.00313619
Rnft2	-3.27696	2.44033	0.000181163	0.00323962
Tspan6	-2.93076	5.03603	0.000181353	0.00323962
Stxbp1	-2.28257	6.26502	0.000185769	0.00330813
Caskin1	-3.12816	2.15907	0.000190048	0.00337379
Cbs	-3.32779	2.98419	0.000191785	0.00339934
Lrrn1	-3.75189	1.70969	0.000193385	0.00342237
Shf	-2.67486	3.82853	0.0001958	0.00345974
Klf9	-2.14765	5.69165	0.000198237	0.00349737
Porcn	-2.48353	2.75192	0.000204112	0.00359152
Gbp2b	3.72675	2.62777	0.000204203	0.00359152
Xylb	-3.07396	4.34121	0.000205393	0.00360687
Mfap2	-2.65994	2.87063	0.000205956	0.0036112
Mcts2	-3.07357	2.8267	0.000217687	0.00380519
Arhgap32	-2.5601	4.99484	0.000218558	0.00381455
Nckap1	-2.14414	7.07074	0.000220599	0.00383842
Zik1	-3.2763	3.79705	0.000221311	0.00384495
Reep6	-3.97325	3.03471	0.000225343	0.00390904
Dzip1l	-2.92157	3.00793	0.000226781	0.00392622
Sema4g	-3.17631	2.74169	0.000227023	0.00392622
Klhdc2	-2.21708	7.03249	0.000227645	0.00393101
Srd5a1	-3.51496	3.47099	0.000229047	0.00394924
Wbscr17	-3.74396	3.09812	0.000234749	0.00403535
Rnf208	-4.07338	2.558	0.000236486	0.00405419
Dcakd	-2.2525	5.73977	0.000236557	0.00405419
Adgrb2	-3.10731	2.51657	0.000239005	0.00409
Mt2	-2.40499	4.55998	0.000244263	0.00416123
Cxcr3	2.26511	4.86137	0.00025056	0.00426214
Dnm1	-2.22096	4.13456	0.000256381	0.00434741
Slc29a2	-3.02242	3.89356	0.000256717	0.00434741
Stox2	-2.6631	4.24197	0.000259161	0.00438227
Ttbk2	-2.27227	5.22357	0.000275708	0.00465001
Akap1	-2.15151	5.66709	0.00027581	0.00465001
Retn	4.72313	2.63464	0.000279942	0.00470574
Psd3	-2.15478	5.06728	0.000280925	0.00471533
Jph1	-3.35409	2.62585	0.000290558	0.00486269
Ubtd2	-2.36878	5.13249	0.000291116	0.00486489
Ccr9	2.78069	3.46494	0.000291916	0.00486884
Syngap1	-2.3716	3.01939	0.000292207	0.00486884
Ms4a4b	2.75293	7.09556	0.000296183	0.00492788
2700081O15Rik	-2.06483	5.63387	0.00030659	0.00508618
Ccnjl	-3.95841	2.18051	0.00032247	0.0053341
1810041L15Rik	-2.80965	2.46746	0.000323604	0.0053451
Myef2	-2.53933	5.98231	0.000325629	0.00536299
Zfp428	-2.94238	3.74706	0.000326504	0.00536964
Tmem136	-2.88156	2.86239	0.00033054	0.0054282
Magi1	-2.00526	4.79884	0.000332036	0.00544491
D630003M21Rik	-3.07176	1.77972	0.000335865	0.00548809
Egf	3.30777	4.49814	0.000335945	0.00548809
Bicd1	-3.76763	3.66366	0.000336114	0.00548809
Themis	2.73947	5.19817	0.000341367	0.00555113
Rhbdl3	-2.18099	4.6612	0.000341436	0.00555113
Ccdc116	-2.94227	3.13708	0.000348001	0.00564982
Gdpd5	-2.12694	5.4556	0.000352527	0.00571515
Tmc7	-3.57187	2.00582	0.000354398	0.00573732
Bsn	-2.88752	4.23718	0.000355515	0.00574724
Ica1	-2.2008	5.05605	0.000358626	0.00578931
Ehf	2.62806	4.71501	0.000362763	0.00584782
Ydjc	-2.65826	4.30596	0.000371334	0.00597754
Gatm	2.00057	4.03857	0.000374079	0.00600475
Fat4	-2.18364	4.06942	0.000383388	0.00614553
Dlk2	-3.63052	1.75315	0.000388253	0.00621478
Pak6	-3.121	1.9091	0.000392487	0.00627373
Dab1	-2.8967	3.82229	0.000401345	0.00638846
F13a1	2.95178	3.97009	0.000403028	0.00640629
Zbtb16	-2.55314	3.94919	0.000404993	0.00641946
Gm8221	3.79092	3.8106	0.000405853	0.00641946
Phf19	2.39049	4.31806	0.000406049	0.00641946
Col11a1	-5.33707	2.93583	0.000406673	0.00641946
Dixdc1	-3.06986	4.39824	0.00040767	0.0064263
Serp2	-2.61961	2.21218	0.000418447	0.00657579
Kcnn4	2.08698	6.55779	0.000418884	0.00657579
P2rx3	-2.94265	2.29469	0.000425455	0.00666976
Hey1	-2.576	3.67446	0.000429211	0.0067194
Ttl	-2.18711	4.99345	0.000440817	0.00688218
Pdxp	-2.52264	5.30703	0.000449618	0.00700997
Syt11	-2.20782	7.04677	0.000458932	0.00713296
Ppp2r3c	-2.29791	5.0977	0.000459383	0.00713296
Trim34a	3.06655	3.51336	0.000476018	0.00737116
Ctnnd2	-3.21467	3.36774	0.000487752	0.00754262
Begain	-2.34843	2.83214	0.000488865	0.00754959
Havcr1	3.08267	3.93843	0.000494916	0.00763269
Ppapdc3	-3.34474	2.878	0.000497575	0.00766333
D430019H16Rik	-2.35838	4.77052	0.00050255	0.0077295
Spata7	-2.53591	3.07104	0.000503861	0.00773923
Kif21a	-2.89453	5.6868	0.000544336	0.00830495
Neil1	2.14794	4.77502	0.000557752	0.00848692
Sertad4	-3.02898	4.64016	0.000559196	0.00849754
1810055G02Rik	-2.30767	4.14272	0.000560533	0.00850652
Lcn2	-2.97465	5.32599	0.000561713	0.00851309
Slc41a2	2.06081	4.52981	0.000564457	0.00854332
Pde1c	-2.17584	3.68256	0.000567102	0.00857196
Wscd1	-2.36963	3.1713	0.000582638	0.00877189
B4galnt4	-2.12408	3.99194	0.000585574	0.0087959
Cspg5	-2.91304	1.7582	0.000586446	0.0087959
Gpr68	2.15109	4.63685	0.00059355	0.00888921
Apol7c	3.4539	5.37435	0.000597684	0.00893938
Sarm1	-3.08694	3.37419	0.000604929	0.00903588
Chil3	-3.25012	3.94856	0.000613861	0.0091573
Arhgef10l	-2.48724	5.4351	0.000615792	0.00917409
Hbegf	-2.4789	3.71434	0.000632144	0.00939315
Sfrp4	-3.54966	2.78571	0.000639479	0.00948976
Fat3	-3.73572	2.85453	0.00064664	0.00956494
Nol4l	-2.29414	4.30085	0.000647062	0.00956494
Gadd45a	-2.10395	4.29086	0.000650357	0.0096012
Ggh	3.4948	8.4797	0.000661926	0.00974673
Fabp5	-2.18225	7.40523	0.000664262	0.00976331
BC035044	2.78806	4.20386	0.000672424	0.00986309
Trove2	-2.231	4.91524	0.000684117	0.0100217
Tfrc	-2.79588	7.88944	0.000687701	0.0100613
Cacng4	-3.42569	2.05175	0.00068904	0.0100679
Trim46	-2.89132	3.31204	0.000695832	0.0101542
Nexn	-2.5911	3.21161	0.000704304	0.0102646
Tuba1a	-2.71347	8.67245	0.000713901	0.0103912
Hlf	-2.07679	3.71179	0.000721696	0.010463
Spn	2.10935	7.44849	0.000722506	0.010463
Fbxl2	-3.0899	1.95533	0.000760443	0.0109845
Susd4	-3.06661	2.07148	0.000770899	0.0111118
Lrrc16b	-2.61777	3.02775	0.000797187	0.0114427
Ildr1	2.36392	3.75669	0.000807779	0.0115657
Zfp647	-2.69449	2.90347	0.000828541	0.0118332
Pxdn	-2.13399	5.24838	0.000841908	0.0119952
Ccr4	2.77863	2.93812	0.000850269	0.012098
Eid2	-2.0528	4.10637	0.000878732	0.0124874
Ccdc34	-2.03152	5.02422	0.000915137	0.0129563
Nphp1	-2.2485	3.79631	0.000923108	0.0130529
Cemip	-2.16564	2.43359	0.00094734	0.0133488
Rasgrp3	2.2231	6.81099	0.000956162	0.0134362
Ddah1	-2.66502	5.13302	0.000959104	0.0134362
Tbc1d31	-2.41044	5.41901	0.000959676	0.0134362
H2-M2	2.33538	4.54331	0.000961112	0.0134362
Reep2	-2.39714	2.94532	0.000961173	0.0134362
Thbs2	-2.59865	5.94721	0.000961999	0.0134362
Swap70	2.08188	8.0803	0.000980463	0.0136606
Map3k6	-2.61382	4.17389	0.000984263	0.0136968
Shisa8	-2.50147	4.16173	0.000997935	0.0138532
Thy1	2.19083	7.92748	0.00100635	0.013953
Mthfd2l	-2.41935	3.2995	0.00100978	0.0139803
Bbs7	-2.60068	3.26747	0.00101216	0.0139826
Clcn2	-2.16517	3.16615	0.00101756	0.0140232
Plxna3	-2.51513	4.28002	0.00102512	0.0141103
Pydc3	2.59621	4.62556	0.00104316	0.0143396
Fam135a	-2.15857	4.12711	0.00104478	0.0143396
Galm	2.3423	3.11083	0.00107097	0.0146002
Nefh	-2.61401	5.75664	0.00109767	0.0149285
Slc39a6	-2.12235	6.85479	0.00110384	0.0149768
Tmem179	-3.86488	2.41476	0.00110981	0.0150399
Itga7	-2.31863	3.44121	0.00111631	0.0151099
Itgam	2.14249	4.86461	0.00111846	0.0151212
Rassf6	2.79585	3.67597	0.00112153	0.0151447
Zscan18	-2.51333	2.4741	0.00113125	0.0152579
Fhod3	-3.26277	3.17381	0.00116805	0.0156799
Ptpru	-2.49138	2.67259	0.00119178	0.0159609
Tbx21	2.63277	3.59041	0.00121129	0.0161652
Cxcr6	2.71101	4.34728	0.00121631	0.0161943
Cldn22	4.87747	2.88258	0.00122258	0.0162587
Lzts1	-2.95315	1.72395	0.0012465	0.0165383
Tgif2	-2.03194	5.02655	0.00125512	0.0166333
Camk2n2	-2.48492	2.64836	0.00128221	0.0169522
Bag2	-2.52428	4.33281	0.00128365	0.0169522
2010204K13Rik	-2.61715	2.73242	0.00128667	0.0169725
Tom1l1	-2.68248	3.88758	0.0012954	0.0170679
Plekha6	-2.39921	4.54034	0.00129789	0.0170809
Cdh22	-2.6828	3.37063	0.00133205	0.0174299
Ccr2	2.24652	4.07703	0.00133484	0.0174355
Cacna1s	2.3524	2.34248	0.00136058	0.0176813
Tgfb2	-2.99236	5.00779	0.00137256	0.0178167
Mcf2l	-2.04805	3.89168	0.0013769	0.0178484
Slc25a27	-2.36027	2.71739	0.00139454	0.0180404
Wdr35	-2.41162	4.26797	0.00142019	0.0183306
Hist3h2ba	-2.24318	2.89662	0.00142264	0.0183415
Gpr183	2.29052	5.78325	0.00143634	0.0184762
Kif7	-2.3134	3.01082	0.00146102	0.0187093
Snx24	-2.12942	3.34463	0.00148849	0.018997
E2f1	-2.25205	5.94956	0.00149405	0.0190467
Eml1	-2.07454	4.32462	0.00150614	0.019158
Cd40lg	2.87563	3.1176	0.00153948	0.0195386
Zfp105	-2.3696	2.96133	0.00154429	0.0195558
Hcn3	-2.60021	3.66096	0.00156071	0.0197419
Nes	-2.61424	3.71607	0.00158879	0.0200748
Cisd3	-2.05229	5.34075	0.00159437	0.0201229
Ifit1bl1	2.25721	4.70153	0.0016179	0.0203973
Sel1l3	-2.79759	2.48875	0.00162102	0.0204141
Galnt15	-3.0712	4.1981	0.0016367	0.0205889
Arxes2	-3.15504	3.13008	0.00164411	0.0206593
Scgb2b27	5.77388	7.94587	0.00164752	0.0206792
Prpmp5	5.46765	4.77692	0.00164933	0.0206792
Cxcr5	2.46947	7.23624	0.00165536	0.0207321
Bcl11a	2.05065	6.33252	0.00167519	0.0209115
Gprasp2	-2.31251	2.37585	0.00175587	0.0218707
Nrep	-2.57381	4.24719	0.00177065	0.0220066
Ric3	-2.40066	2.64422	0.0018249	0.022607
Serpinb9	2.02041	6.07073	0.00182733	0.0226124
Coch	2.36028	4.95083	0.0018539	0.0228915
Pcdh18	-2.43972	2.11706	0.0018605	0.0229482
Nyap1	-2.612	2.22043	0.001869	0.0230154
Skp2	-2.13251	5.04625	0.00186999	0.0230154
Ppm1l	-2.15584	3.85999	0.00190502	0.0233458
Zfp286	-2.69599	1.86604	0.00190872	0.0233658
Zfp37	-2.18668	2.3211	0.00195506	0.0238563
Asic1	-2.06511	5.01599	0.00196988	0.0239858
Ccr6	2.48189	5.46473	0.00197221	0.0239885
Fam64a	-2.6171	4.63472	0.00198082	0.0240311
Igfbp3	-2.38004	8.84261	0.00198102	0.0240311
Dpep1	-2.7872	4.44988	0.00198204	0.0240311
Nkg7	2.41899	5.29685	0.00207707	0.0250622
Fcamr	3.20011	3.74071	0.00207807	0.0250622
Cd8b1	2.41854	6.74743	0.00208677	0.0251405
Ak4	-2.87965	4.09352	0.00211661	0.0254462
Slc1a4	-2.26652	4.08933	0.0021594	0.025906
Sema4a	2.02799	6.00942	0.00216585	0.025956
Prkaa2	-3.30087	4.91761	0.00218115	0.0260845
Gas2	-2.12986	2.83286	0.00218957	0.0261578
Dyrk3	-2.43702	3.76877	0.00221323	0.0264128
Cd8a	2.44813	7.0023	0.00224753	0.0267661
Ngp	-3.54936	5.70446	0.00226314	0.0269238
Prf1	2.36715	4.10612	0.00237358	0.0279748
Doc2b	-2.81959	4.04627	0.00238823	0.0280894
Epha4	-2.3239	2.43005	0.00241208	0.0283115
Fut10	-2.09384	3.17307	0.00247659	0.0289494
Fzd9	-2.92364	2.42833	0.00249034	0.0290506
Dctd	-2.27579	4.60659	0.00251579	0.0292875
Ttc26	-2.61635	2.34647	0.00256433	0.0297009
Obscn	-2.571	3.15092	0.00258692	0.0299018
Zfp518b	-2.24777	4.76645	0.00259463	0.0299605
Slpi	2.64237	7.57138	0.00260026	0.0299648
Adgre4	2.3566	3.17248	0.00260672	0.0299885
Mipol1	-2.31988	2.62987	0.00260867	0.0299885
Lcp1	2.18425	10.0929	0.00267161	0.0305093
Bank1	2.35594	7.17903	0.00269795	0.0307178
Srm	-2.06603	7.45507	0.00272809	0.0309991
Bend6	-2.42602	2.06979	0.00276304	0.0312715
Rab39b	-2.7097	3.31992	0.00288789	0.0324458
Cdkn1c	-2.03853	3.35847	0.00288957	0.0324458
Scimp	2.31562	3.773	0.00292534	0.032815
Pip	4.58273	10.1826	0.00296779	0.0330897
Fam78a	2.10702	7.15139	0.00297373	0.0330972
Zc3h12d	2.09167	6.1128	0.00302169	0.0335655
Bcl6	2.12736	6.23634	0.00303968	0.0336997
Ttll1	-2.01565	4.57757	0.00304855	0.0337652
Apcdd1	-2.0943	3.39837	0.00305718	0.0338279
Tyro3	-2.16433	3.9808	0.00306607	0.0338807
Cd53	2.08569	8.35302	0.00316635	0.0348329
Pou2af1	2.0909	8.5629	0.00319362	0.0350652
Stat1	2.00359	8.46649	0.00321965	0.0352831
Cpt1c	-2.08052	2.93651	0.00332116	0.0362213
Cbr2	2.48519	3.94616	0.00332951	0.0362262
Lrrc26	3.13371	3.19511	0.00348095	0.0374975
Arhgap22	2.1587	3.02951	0.00349223	0.0375835
Mpped2	-3.66835	2.7133	0.00362143	0.0386808
Cnn2	2.21105	8.60716	0.00362533	0.0386808
Arnt2	-2.14451	4.29959	0.00364804	0.0387684
Trim45	-2.14974	3.23273	0.00365468	0.0387684
Rasgrp1	2.13503	6.7216	0.00365647	0.0387684
Lgi2	-2.65482	2.10997	0.00365675	0.0387684
Ank3	-2.78562	3.69779	0.00367709	0.0388755
Inmt	-3.23879	5.54873	0.00374224	0.0394467
Tbx15	-2.32038	3.48544	0.00374496	0.0394467
Fgf13	2.54528	2.93708	0.00375585	0.0395249
Cd180	2.00007	6.52132	0.00376808	0.039617
Uggt2	-2.13362	2.57629	0.00377877	0.0396928
Dnase1	4.29086	10.8254	0.00383872	0.0402853
Serf1	-2.39902	3.45741	0.00410437	0.0426024
Cacna1b	-2.18024	4.40345	0.00411373	0.0426608
Clec1b	-2.40974	3.64189	0.00417708	0.0431074
Fbn2	-2.38462	3.41798	0.00430487	0.0441841
Macrod2	-2.12743	2.5581	0.00430714	0.0441841
Homer2	-3.00883	5.74454	0.0043331	0.0444104
Wasf1	-2.19651	3.46565	0.00440033	0.0448975
Rimkla	-3.08892	2.13419	0.00449546	0.0453786
Iqgap3	-2.21693	4.65209	0.00449555	0.0453786
Dnph1	-2.51693	3.75819	0.00456497	0.0458387
Lrrn4cl	-2.98408	3.2824	0.00457346	0.0458432
Fam107a	-2.84115	3.53428	0.00457965	0.0458649
Tmem198	-2.19726	2.12168	0.00478474	0.0473777
Agt	3.23442	4.36973	0.00484838	0.0478915
Ikzf3	2.19906	7.56046	0.00486492	0.0479633
Ms4a1	2.42747	8.34185	0.00488769	0.0480343
Smpdl3b	-2.25842	3.92765	0.00494904	0.0484572
Ccl25	-2.1572	2.029	0.00521208	0.050771
Art2a-ps	2.35309	4.25223	0.00558672	0.0537769
Zfp2	-2.16189	2.53403	0.00560458	0.0538578
Tmem252	-2.5305	3.34825	0.00563796	0.0540419
Kcng1	-2.57576	2.20981	0.00565442	0.0541542
Bcat1	-2.20962	5.52627	0.00572632	0.0547171
Trnp1	-2.47658	2.83788	0.00574235	0.0548121
9930014A18Rik	-2.08793	2.41381	0.00580622	0.0551446
Kcnn1	-2.43495	1.77082	0.00583664	0.0553412
Stk26	2.16327	4.66236	0.00587915	0.0556246
Arhgap20	-2.10778	2.45223	0.00588401	0.0556246
C630043F03Rik	-2.00544	2.65106	0.00599548	0.0564715
Gimap7	2.28867	5.34845	0.00613599	0.0575098
Rabl2	-2.09037	3.15201	0.00616414	0.0576787
Kmo	2.30655	5.26077	0.00622299	0.0581029
Etv1	2.96916	2.92125	0.00622986	0.0581029
Svip	-2.26117	3.54577	0.0062824	0.0585302
Klhdc7a	2.4464	2.84027	0.00636234	0.0590967
Rnf43	2.13314	3.12721	0.00645523	0.0599106
Map3k13	-2.45026	2.20089	0.00661615	0.0611056
Nr4a3	2.02793	3.32334	0.00674723	0.0618008
Gimap4	2.08259	8.13106	0.00712755	0.0643712
AI467606	2.06196	6.3549	0.00712788	0.0643712
Itgal	2.04517	8.1293	0.00716367	0.064541
Ephb2	-2.57409	3.58658	0.00727525	0.0651856
Ppp1r9a	-2.52173	3.23766	0.00736171	0.065805
Chia1	4.10543	11.4946	0.00753297	0.0669682
Gm9833	-2.45884	2.15032	0.00754285	0.0670038
Lpin3	-2.18734	2.72196	0.00774938	0.0685712
Ptprc	2.05007	9.75812	0.00778555	0.0688378
Apod	-2.35802	4.20151	0.00803356	0.070647
Suv39h2	-2.07161	4.11085	0.00823007	0.0722635
Smr3a	4.12636	13.5185	0.00828992	0.0725103
Lpo	3.5197	7.09121	0.00836474	0.0728845
Angptl4	-2.1401	5.14085	0.00838211	0.0729426
Ccdc112	-2.06727	3.66999	0.00840483	0.0730662
Scara5	-2.57166	5.96264	0.00851723	0.073762
Lef1	2.08646	6.81551	0.00867046	0.0746102
Fmo2	-2.06981	4.15041	0.00867409	0.0746102
Kynu	2.16006	4.05059	0.00897741	0.0768135
L3hypdh	-2.01971	2.86864	0.00899942	0.0769441
Slamf1	2.21824	4.4414	0.00956216	0.080428
Chrm4	-2.28363	2.4977	0.00963284	0.0808435
Pomgnt2	-2.13303	3.66252	0.00964034	0.0808469
Slc2a5	-2.7041	4.46105	0.00988908	0.0823873
Xkrx	2.08315	4.03052	0.00992391	0.0824965
Fxyd2	2.2378	3.76998	0.00999187	0.0829406
BC037156	3.89141	9.18465	0.0102468	0.0842805
Aqp5	3.39802	4.19708	0.0104384	0.0853415
Gm4759	2.10091	3.91355	0.0105631	0.08622
Zfp456	2.18533	3.00689	0.0107945	0.0874374
Pglyrp2	2.24084	5.30509	0.0110742	0.0890078
Cd3e	2.05029	7.42728	0.0111847	0.0895798
Egr3	2.121	5.19906	0.0115253	0.0915999
Ubash3a	2.22347	4.988	0.0119566	0.0933352
Enpp3	2.48629	2.31457	0.0121758	0.0944636
Amy1	3.77725	13.2632	0.012566	0.0965055
Cd27	2.00027	5.79139	0.0126288	0.0968577
Stap1	2.077	5.08583	0.0135224	0.101966
Trim30d	2.54319	2.71611	0.0136807	0.102578
Tnf	2.14138	3.12736	0.0138165	0.103189
Gjb1	3.97442	2.60695	0.0144486	0.10635
Ffar2	2.21563	2.56779	0.0144538	0.10635
Cdh1	2.09682	3.251	0.0146442	0.1074
Klk1	3.77674	7.92657	0.0160707	0.114341
Cd226	2.09496	3.73592	0.0174117	0.120188
Cr2	2.35293	7.6855	0.0176528	0.121125
Prb1	3.87306	3.29231	0.0185977	0.125108
Galnt3	2.24545	3.77793	0.0187403	0.125785
Crisp3	3.56203	4.32197	0.0187604	0.125846
