## Supplemental Table 5 for "Targeting Tumor-derived Sphingosine Kinase 2 Unleashes Antitumor Immunity and Improves Survival of Mice with Group 3 Medulloblastoma"

### Sheet: Sheet1
Supplementary Table 5 - GO and KEGG pathway enrichment analysis of SphK2 global KO draining LNs compared to Sphk2 WT control
KEGGID	Pvalue	OddsRatio	ExpCount	Count	Size	Term	Gene
4360	1.02735e-06	3.97512	6.38898	21	128	Axon guidance	Dpysl5,Epha8,Ephb1,Pak7,Sema3g,Sema6c,Cfl2,Dcc,Efna3,Efna5,Gnai1,Rac3,Sema4g,Sema6a,Sema6b,Epha4,Pak6,Plxna3,Plxnc1,Ptk2,Sema4a
4514	5.46222e-05	3.27138	6.38898	18	128	Cell adhesion molecules (CAMs)	Ncam1,Neo1,Nrxn2,Cdh2,Cdh4,Cntn2,Nrxn1,Sdc2,Cd40lg,Cd8a,Cd8b1,Cldn22,H2-M2,Itgam,Mpzl1,Nlgn2,Sdc1,Spn
4512	0.00231012	3.03476	4.09294	11	82	ECM-receptor interaction	Reln,Sv2b,Lama5,Sdc2,Sv2a,Thbs3,Col11a1,Itga7,Lamb1,Sdc1,Thbs2
4310	0.00232579	2.43039	7.28744	16	146	Wnt signaling pathway	Myc,Apc2,Camk2b,Ccnd2,Csnk1e,Ctbp2,Ctnnbip1,Cxxc4,Fzd2,Fzd3,Lrp5,Plcb1,Porcn,Rac3,Fzd9,Sfrp4
4010	0.00317694	2.00907	12.5284	23	251	MAPK signaling pathway	Cacna2d1,Cacna2d2,Fgf15,Myc,Cacna1c,Cacng7,Dusp8,Dusp9,Fgf12,Gadd45g,Mapk8ip1,Mapt,Mras,Rac3,Rps6ka6,Cacna1s,Cacng4,Dusp6,Egf,Gadd45a,Map3k6,Rasgrp3,Tgfb2
4810	0.00410027	2.11278	9.83305	19	197	Regulation of actin cytoskeleton	Bcar1,Fgf15,Myh10,Pak7,Apc2,Cfl2,Enah,Fgd1,Fgf12,Mras,Nckap1,Rac3,Arhgap35,Egf,Itga7,Itgam,Pak6,Pik3cg,Ptk2
4062	0.00571164	2.13498	8.68503	17	174	Chemokine signaling pathway	Adcy1,Bcar1,Xcr1,Gnai1,Pard3,Plcb1,Ccr2,Ccr4,Ccr5,Ccr6,Ccr9,Cxcl9,Cxcr3,Cxcr5,Cxcr6,Pik3cg,Ptk2
5412	0.00824015	2.82604	3.54389	9	71	Arrhythmogenic right ventricular cardiomyopathy (ARVC)	Cacna2d1,Cacna2d2,Ctnna2,Cacna1c,Cacng7,Cdh2,Cacna1s,Cacng4,Itga7
4530	0.012364	2.17339	6.48881	13	130	Tight junction	Ctnna2,Myh10,Ppp2r2b,Ppp2r2c,Cask,Gnai1,Mpdz,Mras,Pard3,Pard6g,Cldn22,Cttn,Magi1
5410	0.0173997	2.46328	3.99312	9	80	Hypertrophic cardiomyopathy (HCM)	Cacna2d1,Cacna2d2,Cacna1c,Cacng7,Cacna1s,Cacng4,Itga7,Prkaa2,Tgfb2
5144	0.0188043	3.13577	2.1463	6	43	Malaria	Sdc2,Thbs3,Cd40lg,Sdc1,Tgfb2,Thbs2
5414	0.0249203	2.29887	4.24269	9	85	Dilated cardiomyopathy	Adcy1,Cacna2d1,Cacna2d2,Cacna1c,Cacng7,Cacna1s,Cacng4,Itga7,Tgfb2
4510	0.0281442	1.78864	9.53356	16	191	Focal adhesion	Bcar1,Pak7,Reln,Ccnd2,Lama5,Rac3,Thbs3,Arhgap35,Col11a1,Egf,Itga7,Lamb1,Pak6,Pik3cg,Ptk2,Thbs2
4115	0.0389889	2.37443	3.19449	7	64	p53 signaling pathway	Adgrb1,Ccnd2,Cdkn2a,Gadd45g,Ccnb2,Gadd45a,Igfbp3
5219	0.0428572	2.83433	1.94664	5	39	Bladder cancer	Dapk1,Myc,Cdkn2a,E2f1,Egf
5200	0.042901	1.55293	14.9742	22	300	Pathways in cancer	Ctnna2,Dapk1,Fgf15,Myc,Apc2,Cdkn2a,Ctbp2,Dcc,Fgf12,Fzd2,Fzd3,Lama5,Rac3,E2f1,Egf,Fzd9,Lamb1,Pik3cg,Ptk2,Skp2,Tgfb2,Zbtb16
5146	0.0468577	1.93944	5.49053	10	110	Amoebiasis	Adcy1,Lama5,Plcb1,Col11a1,Itgam,Lamb1,Pik3cg,Ptk2,Serpinb9,Tgfb2
4720	0.0481773	2.25433	3.34423	7	67	Long-term potentiation	Adcy1,Gria2,Grin1,Cacna1c,Camk2b,Plcb1,Rps6ka6
