## Supplemental Table 7 for "Targeting Tumor-derived Sphingosine Kinase 2 Unleashes Antitumor Immunity and Improves Survival of Mice with Group 3 Medulloblastoma"

### Sheet: Sheet1
Population	Marker	Tag
Lymhocytes
	CD45	BV 510
	CD3	BV605
	CD4	PE/DAZZLE
	CD8	BV 650
	NK1.1	PerCP-Cy5.5
	FOXP3	FITC
	CD44	FITC
	CD62L	BV421
	CD19
	Viability Dye	eFluor780
Lymhocyte functions
	CD45	BV 510
	CD3	BV605
	CD4	PE/DAZZLE
	CD8	BV 650
	NK1.1	APC
	IFNγ	FITC
	TNFα	PE
	Granzyme B	PE-Cy7
	Viability Dye	eFluor780
Myeloid like cells
	CD45	BV 510
	CD11c	BV650
	Gr1	AF700
	CD11b	PE/DAZZLE
	F4/80	PerCP-Cy5.5
	CD206	FITC
	MHCII	APC
	CD86	PE
	Viability Dye	eFluor780
